# Spatial Transcriptomics Identifies Muscle Inflammation Susceptibility as a Distinct Periarticular Skeletal Muscle Phenotype in End-Stage Knee Osteoarthritis

**DOI:** 10.64898/2026.09.16.752138

**Authors:** Franccesco P. Boeno, Zachary A. Graham, Qi Su, Michael J. Stec, Arny A. Ferrando, Wei Keat Lim, Marcas M. Bamman

## Abstract

Skeletal muscle dysfunction is a major contributor to disability and incomplete functional recovery in patients with end-stage knee osteoarthritis (KOA), yet the spatial components of disease-associated molecular remodeling remain poorly understood. Here, we applied spatial transcriptomics to paired skeletal muscle biopsies obtained from the surgical (Sx) and contralateral (Ct) limbs of individuals undergoing total knee arthroplasty (TKA) to define the cellular architecture of periarticular muscle and determine how muscle inflammation susceptibility (MuIS) shapes local transcriptional programs. Integrated analysis of 27,087 spots obtained from 22 muscle histological cross-sections (11 Sx-Ct pairs) revealed seven spatially resolved transcriptional domains corresponding to slow and fast myofiber states, an extracellular matrix/fibroadipogenic-enriched domain, a pericyte/smooth muscle domain, and a satellite cell/myogenic-enriched domain. Despite advanced unilateral disease, the major annotated cellular compartments were similarly represented between Sx and Ct limbs. KOA-associated remodeling was reflected primarily by within-cluster transcriptional changes, with the most informative differences observed in fibroadipogenic, pericyte/smooth muscle, and satellite/myogenic domains. Within Sx, MuIS stratification identified a coordinated transcriptional program characterized by denervation-and regeneration-associated genes and altered contractile and metabolic features. Neighborhood analysis localized denervation-associated signals primarily to fast-myofiber-rich regions, while local adjacency patterns among the examined myofiber, fibroadipogenic, and pericyte/smooth muscle domains were broadly preserved. Our findings provide the first spatial transcriptomic analysis of periarticular skeletal muscle in end-stage KOA and identify MuIS as a distinct local transcriptional phenotype in diseased muscle.
