## Supplemental Table 1 for "Spatial Transcriptomics Identifies Muscle Inflammation Susceptibility as a Distinct Periarticular Skeletal Muscle Phenotype in End-Stage Knee Osteoarthritis"

### Sheet: Table S1
Table S1. Sample-level spatial transcriptomics quality control metrics for contralateral (Ct) and surgical (Sx) muscle samples.
Subject ID	MuIS Status	Ct # of spots	Ct median panel genes/spot	Ct median panel UMI counts/spot	Sx # of spots	Sx median panel genes/spot	Sx median panel UMI counts/spot
TLK49	MuIS+	1387	3718	23202	1512	4429	27873
TLK60	MuIS+	745	1193	3033	1314	4205	23643.5
TLK85	MuIS+	582	4526	25573.5	798	2456	9946
TRK17	MuIS+	362	2639.5	11956	1161	2211	9625
TRK18	MuIS+	1640	1617	5504.5	1911	4228	27912
TLK36	MuIS-	1030	2467	14835	2182	2510	14485.5
TLK82	MuIS-	1449	5084	41735	1336	4173	29481.5
TRK08	MuIS-	1023	1981	8287	1404	1869.5	7711
TRK46	MuIS-	1485	3321	16937	1961	3708	19454
TRK59	MuIS-	870	5547.5	43550	515	4677	29412
TRK63	MuIS-	1385	3603	21822	1035	1289	4852

### Sheet: Summary
Summary of probe spot counts across all samples and strata.
category	n_samples	mean_probe_spots	sd_probe_spots	median_probe_spots	min_probe_spots	max_probe_spots
Overall	22	1231.23	474.286	1325	362	2182
Ct_MuISn	6	1207	263.168	1207.5	870	1485
Ct_MuISp	5	943.2	545.443	745	362	1640
Sx_MuISn	6	1405.5	607.721	1370	515	2182
Sx_MuISp	5	1339.2	412.948	1314	798	1911
